# Vascular Progenitors Generated from Tankyrase Inhibitor-Regulated Naïve Diabetic Human iPSC Potentiate Efficient Revascularization of Ischemic Retina

**DOI:** 10.1101/678599

**Authors:** Tea Soon Park, Ludovic Zimmerlin, Rebecca Evans-Moses, Justin Thomas, Jeffrey S. Huo, Riya Kanherkar, Alice He, Nensi Ruzgar, Rhonda Grebe, Imran Bhutto, Gerard Lutty, Elias T. Zambidis

**Author notes:** Correspondence: Elias T. Zambidis, MD, PhD, Institute for Cell Engineering, and Sidney Kimmel Comprehensive Cancer Center, The Johns Hopkins University School of Medicine 733 N. Broadway, MRB 755, Baltimore, MD 21205.

## Abstract

Vascular regenerative therapies with conventional human induced pluripotent stem cells (hiPSC) currently remain limited by high interline variability of differentiation and poor efficiency for generating functionally transplantable vascular progenitors (VP). Here, we report the advantage of tankyrase inhibitor-regulated naïve hiPSC (N-hiPSC) for significantly improving vascular cell therapies. Conventional hiPSC reprogrammed from type-1 diabetic donor fibroblasts (DhiPSC) were stably reverted to naïve epiblast-like state with high functional pluripotency with a cocktail of LIF and three small molecules inhibiting the tankyrase, MEK, and GSK3β signaling pathways (LIF-3i). Naïve diabetic VP (N-DVP) differentiated from naïve DhiPSC (N-DhiPSC) expanded more efficiently, possessed higher proliferation, possessed more stable genomic integrity and displayed higher *in vitro* vascular functionality than primed diabetic VP (DVP) generated from isogenic conventional DhiPSC. Moreover, N-DVP survived, migrated, and engrafted *in vivo* into the deep vasculature of the neural retinal layers with significantly higher efficiencies than isogenic primed DVP in a murine model of ischemic retinopathy. Epigenetic analyses of CpG DNA methylation and histone configurations at developmental promoters of N-hiPSC revealed tight regulation of lineage-specific gene expression and a de-repressed naïve epiblast-like epigenetic state that was highly poised for multi-lineage transcriptional activation. We propose that reprogramming of patient donor cells to a tankyrase inhibitor-regulated N-hiPSC may more effectively erase epigenetic aberrations sustained from chronic diseases such as diabetes for subsequent regenerative therapies. More broadly, tankyrase inhibitor-regulated N-hiPSC represent a new class of human stem cells with high epigenetic plasticity, improved multi-lineage functionality, and potentially high impact for regenerative medicine.
