## Supplementary material for "Vascular Progenitors Generated from Tankyrase Inhibitor-Regulated Naïve Diabetic Human iPSC Potentiate Efficient Revascularization of Ischemic Retina": Table S1

### Sheet: hPSC lines
hPSC lines	hPSC Name	hPSC Provider/Origin	Primed hPSC culture system	Preferred naïve reversion hPSC culture method *
Normal hESC lines	H9 (WA09)	WiCell Research Institute	20% KSR+10ng/mL FGF2 on MEF or E8 feeder-free	directly LIF-3i on MEF or LIF-5i on MEF(1st passage), then LIF-3i on MEF
	RUES2	The Rockfeller University	E8 feeder free	LIF-5i on MEF (1st passage), then LIF-3i on MEF
Normal CB-derived CB-hiPSC (4-factor episomal) with stromal priming (ref 27)	E5C3	Zambidis lab. (JHUSM)		directly LIF-3i on MEF or LIF-5i on MEF (1st passage), then LIF-3i on MEF
	E5C1		20% KSR+10ng/mL FGF2 on MEF or E8 feeder-free
	E17C6
	LZ6+10
Normal Adult skin fibroblast-derived hiPSC (7-factor episomal) (ref 27)	C1.2	Zambidis lab. (JHUSM)	20% KSR+10ng/mL FGF2 on MEF or E8 feeder-free	LIF-5i on MEF (1st passage), then LIF-3i on MEF
	C2
	7ta
Diabetic type 1 patient-derived adult skin fibroblast-derived hiPSC (7-factor episomal)	E1C1	Zambidis lab. (JHUSM)	E8 feeder free	LIF-5i on MEF (1st passage), then LIF-3i on MEF
	E1CA1
	E1CA2
* Details of all culture methods are described in: Park, TS, Zimmerlin, L, Evans, R, and ET Zambidis. Chemical Reversion of Conventional Human Pluripotent Stem Cells to a Naïve-Like State with Improved Multilineage Differentiation Potency. J Vis Exp, 2018, Jun 10 (136) doi: 10.3791/57921.
