## Supplementary material for "Vascular Progenitors Generated from Tankyrase Inhibitor-Regulated Naïve Diabetic Human iPSC Potentiate Efficient Revascularization of Ischemic Retina": Table S2

### Sheet: Karyotypes primed & naïve lines
	Validated Karyotypes of Conventional, Primed hPSC lines
		Primed (ES, E8) cultures
		Date Report	Cell line	Passage number @karyotype test	Karyotype Result	Karyotype Result
	hESC	2018-04-23	RUES02	P27/MEF +3E8	46, XX	Normal
	CB-hiPSC	2013-10-11	E5C3	P18	46,XX	Normal
	CB-hiPSC	2015-06-30	E5C3	P22	46,XX	Normal
	fibroblast-hiPSC	2013-12-31	C1.2	P11	46,XX	Normal
	fibroblast-hiPSC	2014-01-13	C2	P11	46,XX	Normal
	Validated Karyotypes of Naïve-Reverted hPSC lines
		L3i naïve cultures
		Date Report	Cell line	Passage number @ karyotype test	Karyotype	Result
	hESC	2014-05-15	H9	P34+P6 in L3i	46, XX	Normal
	hESC	2018-06-04	RUES02	P32+1+P9L3i, 12L3i	46, XX	Normal
	CB-hiPSC	2014-06-11	E5C3	P22 + P6 in L3i	46, XX	Normal
	CB-hiPSC	2014-09-16	E5C3	P22 + P32 in L3i	46, XX	Normal
	CB-hiPSC	2014-09-16	E17C6	P27 + P9 in L3i	46, XX	Normal
	normal fibroblast-hiPSC	2016-03-24	C1.2	P9 + P17L3i	46,XX	Normal
	normal fibroblast-hiPSC	2016-03-29	C2	P19 + 1P6L3i	46,XX	Normal
	diabetic fibroblast-hiPSC	2016-01-08	E1CA2	P8 + P3 in L3i	46, XX	Normal
	diabetic fibroblast-hiPSC	2018-03-07	E1C1	P12 + P9 in L3i	46, XX	Normal
	* Details of all culture methods are described in: Park, TS, Zimmerlin, L, Evans, R, and ET Zambidis. Chemical Reversion of Conventional Human Pluripotent Stem Cells to a Naïve-Like State with Improved Multilineage Differentiation Potency. J Vis Exp, 2018, Jun 10 (136) doi: 10.3791/57921.
